# Variation in density, immune gene suppression, and co-infection outcomes among strains of the aphid endosymbiont *Regiella insecticola*

**DOI:** 10.1101/2022.08.28.505589

**Authors:** Elliott B. Goldstein, Yazmin de Anda Acosta, Lee M. Henry, Benjamin J. Parker

## Abstract

Many insects harbor heritable beneficial microbes that influence host phenotypes. Across systems, divergent symbiont strains have been shown to establish at different densities within hosts. This genetic variation is important evolutionarily because within-host density has been linked to the costs and benefits of the symbiosis for both partners. Studying the factors shaping within-host density is therefore important to our broader understanding of host-microbe coevolution. Here we focused on different strains of *Regiella insecticola*, a facultative symbiont of aphids. We first demonstrated that different strains of *Regiella* consistently establish in pea aphids at drastically different densities. We then found that variation in density is correlated with the expression levels of two key insect immune system genes (phenoloxidase and hemocytin), with immune gene suppression correlating with higher *Regiella* density. We then performed an experiment where we established co-infections of a higher- and lower-density *Regiella* strain, and we showed that the higher-density strain is better able to persist in co-infections than the lower-density strain. Together, our results point to a potential mechanism for strain-level variation in symbiont density in this system, and further suggest that symbiont fitness may be increased by establishing at higher density within hosts. Our work highlights the importance of within-host dynamics shaping symbiont evolution.
