## Supplementary material for "Variation in density, immune gene suppression, and co-infection outcomes among strains of the aphid endosymbiont *Regiella insecticola*": raw_data

### Sheet: Regiella Density
genotype	g3PDH Ct	g3PDH copies	HrpA Ct	HrpA copies	HrpA/g3PDH
313	20.8837	487331	16.647	1.01518e+07	20.8314
313	20.2937	707299	16.6477	1.01487e+07	14.3485
313	21.1294	417296	17.5033	7.02252e+06	16.8286
313	20.0651	817128	17.3149	7.61557e+06	9.31992
313	20.4618	636070	17.1795	8.07241e+06	12.6911
CF7	20.4042	401220	18.3591	8.4125e+06	20.9673
CF7	18.82	1041558	18.1569	9.29413e+06	8.9233
CF7	19.5619	667190	17.6436	1.19709e+07	17.9423
CF7	19.5585	668555	19.2613	5.39185e+06	8.06494
CF7	20.24	443035	18.9827	6.18588e+06	13.9625
MeliA18	20.2185	973761	21.5752	5.99541e+06	6.15696
MeliA18	21.5436	517287	22.0585	4.31098e+06	8.33383
MeliA18	20.6725	784017	20.7404	1.05993e+07	13.5193
MeliA18	20.3405	918634	20.8681	9.71462e+06	10.5751
MeliA18	21.5892	506138	21.3121	7.17469e+06	14.1753
LSR	20.7269	503438	19.8267	1.25409e+06	2.49105
LSR	20.6846	516125	19.0132	1.80732e+06	3.50171
LSR	20.5878	546336	18.3608	2.42291e+06	4.43483
LSR	22.3247	196733	20.388	974557	4.95369
Md10	21.623	59236.1	20.6376	102944	1.73786
Md10	20.6898	110389	20.4815	113008	1.02373
Md10	21.6726	57308.3	19.7465	175324	3.05931
Md10	21.5656	61547.8	21.0714	79438.6	1.29068
RR5	21.4689	325428	18.9618	1.84958e+06	5.68354
RR5	20.4955	576809	19.1517	1.69835e+06	2.94439
RR5	21.3242	354324	19.481	1.46479e+06	4.13404
RR5	20.0664	742396	17.8738	3.01541e+06	4.06173
RR5	22.0778	227472	19.8973	1.21493e+06	5.34102
515	20.0841	484228	26.3457	154969	0.320033
515	19.4302	587779	27.6842	326293	0.555128
515	19.8185	562359	27.1455	114750	0.20405
515	20.7691	329241	28.1327	79191	0.240526
515	20.4838	386639	28.4289	70851.2	0.183249

### Sheet: IG_Expression
Genotype	Replicate	Phenoloxidase_neg_delta_Ct	Hemocytin_neg_delta_Ct
LSR.313	1	-12.6087	-6.78544
LSR.313	2	-12.5839	-6.25649
LSR.313	3	-12.8167	-6.51667
LSR.313	4	-12.3367	-7.56667
LSR.515	1	-8.73233	-5.40344
LSR.515	2	-7.98692	-4.50997
LSR.515	3	-8.12333	-4.65
LSR.515	4	-9.145	-5.59167
LSR.CF7	1	-10.0247	-6.75954
LSR.CF7	2	-9.65098	-6.35685
LSR.CF7	3	-9.80417	-6.1775
LSR.CF7	4	-10.4117	-6.145
LSR.LSR	1	-10.0476	-4.94097
LSR.LSR	2	-8.42975	-4.44152
LSR.LSR	3	-9.495	-5.005
LSR.LSR	4	-9.91833	-4.62833
LSR.MD10	1	-9.33435	-6.58798
LSR.MD10	2	-8.70876	-6.18179
LSR.MD10	3	-8.545	-5.645
LSR.MD10	4	-8.41833	-5.48167
LSR.meliA18	1	-9.75817	-6.75222
LSR.meliA18	2	-10.0854	-6.79556
LSR.meliA18	3	-10.9708	-7.3275
LSR.meliA18	4	-9.48167	-6.37833
LSR.RR5	1	-8.03847	-5.21286
LSR.RR5	2	-7.81219	-5.00256
LSR.RR5	3	-8.76417	-5.18417
LSR.RR5	4	-7.68333	-4.96
LSR1-01	1	-8.09933	-4.42898
LSR1-01	2	-7.52217	-4.14263
LSR1-01	4	-8.55	-4.97

### Sheet: Co-infection PCR results
Background	Injection	Replicate	Generation	PCR
None	LSR	LSR1	2	1
None	LSR	LSR1	3	1
None	LSR	LSR1	4	1
None	LSR	LSR1	5	1
None	LSR	LSR1	6	1
None	LSR	LSR1	7	1
None	LSR	LSR1	8	1
None	LSR	LSR3	2	1
None	LSR	LSR3	3	1
None	LSR	LSR3	4	1
None	LSR	LSR3	5	1
None	LSR	LSR3	6	1
None	LSR	LSR3	7	1
None	LSR	LSR3	8	1
None	LSR	LSR4	2	1
None	LSR	LSR4	3	1
None	LSR	LSR4	4	1
None	LSR	LSR4	5	1
None	LSR	LSR4	6	1
None	LSR	LSR4	7	1
None	LSR	LSR4	8	1
None	LSR	LSR6	2	1
None	LSR	LSR6	3	1
None	LSR	LSR6	4	1
None	LSR	LSR6	5	1
None	LSR	LSR6	6	1
None	LSR	LSR6	7	1
None	LSR	LSR6	8	1
None	LSR	LSR6	2	1
None	LSR	LSR7	3	1
None	LSR	LSR7	4	1
None	LSR	LSR7	5	1
None	LSR	LSR7	6	1
None	LSR	LSR7	7	1
None	LSR	LSR7	8	1
None	LSR	LSR9	2	1
None	LSR	LSR9	3	1
None	LSR	LSR9	4	1
None	LSR	LSR9	5	1
None	LSR	LSR9	6	1
None	LSR	LSR9	7	1
None	LSR	LSR9	8	1
None	LSR	LSR10	2	1
None	LSR	LSR10	3	1
None	LSR	LSR10	4	1
None	LSR	LSR10	5	1
None	LSR	LSR10	6	1
None	LSR	LSR10	7	1
None	LSR	LSR10	8	1
None	LSR	LSR11	2	1
None	LSR	LSR11	3	1
None	LSR	LSR11	4	1
None	LSR	LSR11	5	1
None	LSR	LSR11	6	1
None	LSR	LSR11	7	1
None	LSR	LSR11	8	1
None	LSR	LSR13	2	1
None	LSR	LSR13	3	1
None	LSR	LSR13	4	1
None	LSR	LSR13	5	1
None	LSR	LSR13	6	1
None	LSR	LSR13	7	1
None	LSR	LSR13	8	1
None	LSR	LSR14	2	1
None	LSR	LSR14	3	1
None	LSR	LSR14	4	1
None	LSR	LSR14	5	1
None	LSR	LSR14	6	1
None	LSR	LSR14	7	1
None	LSR	LSR14	8	1
None	LSR	LSR15	2	1
None	LSR	LSR15	3	1
None	LSR	LSR15	4	1
None	LSR	LSR15	5	1
None	LSR	LSR15	6	1
None	LSR	LSR15	7	1
None	LSR	LSR15	8	1
None	LSR	LSR15	2	1
None	LSR	LSR16	3	1
None	LSR	LSR16	4	1
None	LSR	LSR16	5	1
None	LSR	LSR16	6	1
None	LSR	LSR16	7	1
None	LSR	LSR16	8	1
None	LSR	LSR18	2	1
None	LSR	LSR18	3	1
None	LSR	LSR18	4	1
None	LSR	LSR18	5	1
None	LSR	LSR18	6	1
None	LSR	LSR18	7	1
None	LSR	LSR18	8	1
None	LSR	LSR19	2	1
None	LSR	LSR19	3	1
None	LSR	LSR19	4	1
None	LSR	LSR19	5	1
None	LSR	LSR19	6	1
None	LSR	LSR19	7	1
None	LSR	LSR19	8	1
None	LSR	LSR20	2	1
None	LSR	LSR20	3	1
None	LSR	LSR20	4	1
None	LSR	LSR20	5	1
None	LSR	LSR20	6	1
None	LSR	LSR20	7	1
None	LSR	LSR20	8	1
None	LSR	LSR21	2	1
None	LSR	LSR21	3	1
None	LSR	LSR21	4	1
None	LSR	LSR21	5	1
None	LSR	LSR21	6	1
None	LSR	LSR21	7	1
None	LSR	LSR21	8	1
None	LSR	LSR24	2	1
None	LSR	LSR24	3	1
None	LSR	LSR24	4	1
None	LSR	LSR24	5	1
None	LSR	LSR24	6	1
None	LSR	LSR24	7	1
None	LSR	LSR24	8	1
None	LSR	LSR2	2	1
None	LSR	LSR2	3	1
None	LSR	LSR2	4	0
None	LSR	LSR2	5	1
None	LSR	LSR2	6	1
None	LSR	LSR2	7	1
None	LSR	LSR2	8	1
None	LSR	LSR23	2	1
None	LSR	LSR23	3	1
None	LSR	LSR23	4	1
None	LSR	LSR23	5	1
None	LSR	LSR5	2	1
None	LSR	LSR5	3	1
None	LSR	LSR5	4	1
None	LSR	LSR5	5	0
None	LSR	LSR5	6	0
None	LSR	LSR5	7	0
None	LSR	LSR5	8	0
None	LSR	LSR22	2	1
None	LSR	LSR22	3	0
None	LSR	LSR22	4	0
None	LSR	LSR22	5	0
None	LSR	LSR22	6	0
None	LSR	LSR22	7	0
None	LSR	LSR22	8	0
None	LSR	LSR12	2	0
None	LSR	LSR12	3	0
None	LSR	LSR12	4	0
None	LSR	LSR12	5	0
None	LSR	LSR12	6	0
None	LSR	LSR12	7	0
None	LSR	LSR12	8	0
None	313	313_1	2	1
None	313	313_1	3	1
None	313	313_1	4	1
None	313	313_1	5	1
None	313	313_1	6	1
None	313	313_1	7	1
None	313	313_1	8	1
None	313	313_2	2	1
None	313	313_2	3	1
None	313	313_2	4	1
None	313	313_2	5	1
None	313	313_2	6	1
None	313	313_2	7	1
None	313	313_2	8	1
None	313	313_3	2	1
None	313	313_3	3	1
None	313	313_3	4	1
None	313	313_3	5	1
None	313	313_3	6	1
None	313	313_3	7	1
None	313	313_3	8	1
None	313	313_4	2	1
None	313	313_4	3	1
None	313	313_4	4	1
None	313	313_4	5	1
None	313	313_4	6	1
None	313	313_4	7	1
None	313	313_4	8	1
None	313	313_5	2	1
None	313	313_5	3	1
None	313	313_5	4	1
None	313	313_5	5	1
None	313	313_5	6	1
None	313	313_5	7	1
None	313	313_5	8	1
None	313	313_6	2	1
None	313	313_6	3	1
None	313	313_6	4	1
None	313	313_6	5	1
None	313	313_6	6	1
None	313	313_6	7	1
None	313	313_6	8	1
None	313	313_7	2	1
None	313	313_7	3	1
None	313	313_7	4	1
None	313	313_7	5	1
None	313	313_7	6	1
None	313	313_7	7	1
None	313	313_7	8	1
None	313	313_9	2	1
None	313	313_9	3	0
None	313	313_9	4	0
None	313	313_9	5	0
None	313	313_9	6	0
None	313	313_9	7	0
None	313	313_9	8	0
None	313	313_10	2	1
None	313	313_10	3	1
None	313	313_10	4	1
None	313	313_10	5	1
None	313	313_10	6	1
None	313	313_10	7	1
None	313	313_10	8	1
None	313	313_11	2	1
None	313	313_11	3	1
None	313	313_11	4	1
None	313	313_11	5	1
None	313	313_11	6	1
None	313	313_11	7	1
None	313	313_11	8	1
None	313	313_12	2	1
None	313	313_12	3	1
None	313	313_12	4	1
None	313	313_12	5	1
None	313	313_12	6	1
None	313	313_12	7	1
None	313	313_12	8	1
None	313	313_13	2	1
None	313	313_13	3	1
None	313	313_13	4	1
None	313	313_13	5	1
None	313	313_13	6	1
None	313	313_13	7	1
None	313	313_13	8	1
None	313	313_15	2	1
None	313	313_15	3	1
None	313	313_15	4	1
None	313	313_15	5	1
None	313	313_15	6	1
None	313	313_15	7	1
None	313	313_15	8	1
None	313	313_16	2	1
None	313	313_16	3	1
None	313	313_16	4	1
None	313	313_16	5	1
None	313	313_16	6	1
None	313	313_16	7	1
None	313	313_16	8	1
None	313	313_17	2	1
None	313	313_17	3	0
None	313	313_17	4	1
None	313	313_17	5	1
None	313	313_17	6	1
None	313	313_17	7	1
None	313	313_17	8	1
None	313	313_18	2	1
None	313	313_18	3	1
None	313	313_18	4	1
None	313	313_18	5	1
None	313	313_18	6	1
None	313	313_18	7	1
None	313	313_18	8	1
None	313	313_19	2	1
None	313	313_19	3	1
None	313	313_19	4	1
None	313	313_19	5	1
None	313	313_19	6	1
None	313	313_19	7	1
None	313	313_19	8	1
None	313	313_20	2	1
None	313	313_20	3	1
None	313	313_20	4	1
None	313	313_20	5	1
None	313	313_20	6	1
None	313	313_20	7	1
None	313	313_20	8	1
None	313	313_21	2	1
None	313	313_21	3	1
None	313	313_21	4	1
None	313	313_21	5	1
None	313	313_21	6	1
None	313	313_21	7	1
None	313	313_21	8	1
None	313	313_22	2	1
None	313	313_22	3	1
None	313	313_22	4	1
None	313	313_22	5	1
None	313	313_22	6	1
None	313	313_22	7	1
None	313	313_22	8	1
None	313	313_23	2	1
None	313	313_23	3	1
None	313	313_23	4	1
None	313	313_23	5	1
None	313	313_23	6	1
None	313	313_23	7	1
None	313	313_23	8	1
None	313	313_24	2	1
None	313	313_24	3	1
None	313	313_24	4	1
None	313	313_24	5	1
None	313	313_24	6	1
None	313	313_24	7	1
None	313	313_24	8	1
Regiella	LSR	313_LSR_1	2	0
Regiella	LSR	313_LSR_1	3	0
Regiella	LSR	313_LSR_1	4	0
Regiella	LSR	313_LSR_1	5	0
Regiella	LSR	313_LSR_1	6	0
Regiella	LSR	313_LSR_1	7	0
Regiella	LSR	313_LSR_2	2	0
Regiella	LSR	313_LSR_2	3	0
Regiella	LSR	313_LSR_2	4	0
Regiella	LSR	313_LSR_2	5	0
Regiella	LSR	313_LSR_2	6	0
Regiella	LSR	313_LSR_2	7	0
Regiella	LSR	313_LSR_2	8	0
Regiella	LSR	313_LSR_3	2	0
Regiella	LSR	313_LSR_3	3	0
Regiella	LSR	313_LSR_3	4	0
Regiella	LSR	313_LSR_3	5	0
Regiella	LSR	313_LSR_3	6	0
Regiella	LSR	313_LSR_3	7	0
Regiella	LSR	313_LSR_3	8	0
Regiella	LSR	313_LSR_4	2	0
Regiella	LSR	313_LSR_4	3	0
Regiella	LSR	313_LSR_4	4	0
Regiella	LSR	313_LSR_4	5	0
Regiella	LSR	313_LSR_4	6	0
Regiella	LSR	313_LSR_4	7	0
Regiella	LSR	313_LSR_4	8	0
Regiella	LSR	313_LSR_5	2	0
Regiella	LSR	313_LSR_5	3	0
Regiella	LSR	313_LSR_5	4	0
Regiella	LSR	313_LSR_5	5	0
Regiella	LSR	313_LSR_5	6	0
Regiella	LSR	313_LSR_5	7	0
Regiella	LSR	313_LSR_5	8	0
Regiella	LSR	313_LSR_5.5	3	0
Regiella	LSR	313_LSR_5.5	4	0
Regiella	LSR	313_LSR_5.5	5	0
Regiella	LSR	313_LSR_5.5	6	0
Regiella	LSR	313_LSR_5.5	7	0
Regiella	LSR	313_LSR_5.5	8	0
Regiella	LSR	313_LSR_6	2	0
Regiella	LSR	313_LSR_6	3	0
Regiella	LSR	313_LSR_6	4	0
Regiella	LSR	313_LSR_6	5	0
Regiella	LSR	313_LSR_6	6	0
Regiella	LSR	313_LSR_6	7	0
Regiella	LSR	313_LSR_6	8	0
Regiella	LSR	313_LSR_7	2	0
Regiella	LSR	313_LSR_7	3	0
Regiella	LSR	313_LSR_7	4	0
Regiella	LSR	313_LSR_7	5	0
Regiella	LSR	313_LSR_7	6	0
Regiella	LSR	313_LSR_7	7	1
Regiella	LSR	313_LSR_7	8	1
Regiella	LSR	313_LSR_8	2	0
Regiella	LSR	313_LSR_8	3	0
Regiella	LSR	313_LSR_8	4	0
Regiella	LSR	313_LSR_8	5	0
Regiella	LSR	313_LSR_8	6	0
Regiella	LSR	313_LSR_8	7	0
Regiella	LSR	313_LSR_8	8	0
Regiella	LSR	313_LSR_9	2	0
Regiella	LSR	313_LSR_9	3	0
Regiella	LSR	313_LSR_9	4	1
Regiella	LSR	313_LSR_9	5	0
Regiella	LSR	313_LSR_9	6	1
Regiella	LSR	313_LSR_9	7	0
Regiella	LSR	313_LSR_9	8	1
Regiella	LSR	313_LSR_10	2	0
Regiella	LSR	313_LSR_10	3	0
Regiella	LSR	313_LSR_10	4	0
Regiella	LSR	313_LSR_10	5	0
Regiella	LSR	313_LSR_10	6	0
Regiella	LSR	313_LSR_10	7	0
Regiella	LSR	313_LSR_10	8	0
Regiella	LSR	313_LSR_11	2	0
Regiella	LSR	313_LSR_11	3	0
Regiella	LSR	313_LSR_11	4	0
Regiella	LSR	313_LSR_11	5	0
Regiella	LSR	313_LSR_11	6	0
Regiella	LSR	313_LSR_11	7	0
Regiella	LSR	313_LSR_11	8	0
Regiella	LSR	313_LSR_12	2	0
Regiella	LSR	313_LSR_12	3	0
Regiella	LSR	313_LSR_12	4	0
Regiella	LSR	313_LSR_12	5	0
Regiella	LSR	313_LSR_12	6	0
Regiella	LSR	313_LSR_12	7	0
Regiella	LSR	313_LSR_12	8	0
Regiella	LSR	313_LSR_13	2	1
Regiella	LSR	313_LSR_13	3	0
Regiella	LSR	313_LSR_13	4	1
Regiella	LSR	313_LSR_13	5	0
Regiella	LSR	313_LSR_13	6	1
Regiella	LSR	313_LSR_13	7	1
Regiella	LSR	313_LSR_13	8	1
Regiella	LSR	313_LSR_15	2	1
Regiella	LSR	313_LSR_15	3	1
Regiella	LSR	313_LSR_15	4	1
Regiella	LSR	313_LSR_15	5	0
Regiella	LSR	313_LSR_15	6	1
Regiella	LSR	313_LSR_15	7	1
Regiella	LSR	313_LSR_15	8	1
Regiella	LSR	313_LSR_16	2	0
Regiella	LSR	313_LSR_16	3	0
Regiella	LSR	313_LSR_16	4	0
Regiella	LSR	313_LSR_16	5	0
Regiella	LSR	313_LSR_16	6	0
Regiella	LSR	313_LSR_16	7	0
Regiella	LSR	313_LSR_16	8	0
Regiella	LSR	313_LSR_18	2	0
Regiella	LSR	313_LSR_18	3	0
Regiella	LSR	313_LSR_18	4	0
Regiella	LSR	313_LSR_18	5	0
Regiella	LSR	313_LSR_18	6	0
Regiella	LSR	313_LSR_18	7	0
Regiella	LSR	313_LSR_18	8	0
Regiella	LSR	313_LSR_19	2	1
Regiella	LSR	313_LSR_19	3	1
Regiella	LSR	313_LSR_19	4	1
Regiella	LSR	313_LSR_19	5	1
Regiella	LSR	313_LSR_19	6	1
Regiella	LSR	313_LSR_19	7	1
Regiella	LSR	313_LSR_19	8	1
Regiella	313	LSR_313_2	2	1
Regiella	313	LSR_313_2	3	1
Regiella	313	LSR_313_2	4	1
Regiella	313	LSR_313_2	5	1
Regiella	313	LSR_313_2	6	1
Regiella	313	LSR_313_2	7	1
Regiella	313	LSR_313_2	8	1
Regiella	313	LSR_313_3	2	1
Regiella	313	LSR_313_3	3	0
Regiella	313	LSR_313_3	4	0
Regiella	313	LSR_313_3	5	0
Regiella	313	LSR_313_3	6	0
Regiella	313	LSR_313_3	7	0
Regiella	313	LSR_313_3	8	0
Regiella	313	LSR_313_5	2	1
Regiella	313	LSR_313_5	3	1
Regiella	313	LSR_313_5	4	1
Regiella	313	LSR_313_5	5	1
Regiella	313	LSR_313_5	6	1
Regiella	313	LSR_313_5	7	1
Regiella	313	LSR_313_5	8	1
Regiella	313	LSR_313_6	2	1
Regiella	313	LSR_313_6	3	1
Regiella	313	LSR_313_6	4	1
Regiella	313	LSR_313_6	5	1
Regiella	313	LSR_313_6	6	1
Regiella	313	LSR_313_6	7	1
Regiella	313	LSR_313_6	8	1
Regiella	313	LSR_313_7	2	1
Regiella	313	LSR_313_7	3	1
Regiella	313	LSR_313_7	4	1
Regiella	313	LSR_313_7	5	1
Regiella	313	LSR_313_7	6	1
Regiella	313	LSR_313_7	7	1
Regiella	313	LSR_313_7	8	1
Regiella	313	LSR_313_8	2	1
Regiella	313	LSR_313_8	3	1
Regiella	313	LSR_313_8	4	1
Regiella	313	LSR_313_8	5	1
Regiella	313	LSR_313_8	6	1
Regiella	313	LSR_313_8	7	1
Regiella	313	LSR_313_8	8	1
Regiella	313	LSR_313_9	2	0
Regiella	313	LSR_313_9	3	0
Regiella	313	LSR_313_9	4	0
Regiella	313	LSR_313_9	5	0
Regiella	313	LSR_313_9	6	0
Regiella	313	LSR_313_9	7	0
Regiella	313	LSR_313_9	8	0
Regiella	313	LSR_313_10	2	0
Regiella	313	LSR_313_10	3	1
Regiella	313	LSR_313_10	4	1
Regiella	313	LSR_313_10	5	1
Regiella	313	LSR_313_10	6	1
Regiella	313	LSR_313_10	7	1
Regiella	313	LSR_313_10	8	1
Regiella	313	LSR_313_11	2	1
Regiella	313	LSR_313_11	3	1
Regiella	313	LSR_313_11	4	1
Regiella	313	LSR_313_11	5	1
Regiella	313	LSR_313_11	6	1
Regiella	313	LSR_313_11	7	1
Regiella	313	LSR_313_11	8	1
Regiella	313	LSR_313_12	2	1
Regiella	313	LSR_313_12	3	1
Regiella	313	LSR_313_12	4	1
Regiella	313	LSR_313_12	5	1
Regiella	313	LSR_313_12	6	1
Regiella	313	LSR_313_12	7	1
Regiella	313	LSR_313_12	8	1
Regiella	313	LSR_313_13	2	1
Regiella	313	LSR_313_13	3	1
Regiella	313	LSR_313_13	4	0
Regiella	313	LSR_313_13	5	1
Regiella	313	LSR_313_13	6	1
Regiella	313	LSR_313_13	7	1
Regiella	313	LSR_313_13	8	1
Regiella	313	LSR_313_15	2	0
Regiella	313	LSR_313_15	3	1
Regiella	313	LSR_313_15	4	1
Regiella	313	LSR_313_15	5	1
Regiella	313	LSR_313_15	6	1
Regiella	313	LSR_313_15	7	1
Regiella	313	LSR_313_15	8	1
Regiella	313	LSR_313_16	2	1
Regiella	313	LSR_313_16	3	1
Regiella	313	LSR_313_16	4	0
Regiella	313	LSR_313_16	5	1
Regiella	313	LSR_313_16	6	1
Regiella	313	LSR_313_16	7	1
Regiella	313	LSR_313_16	8	1
Regiella	313	LSR_313_17	2	1
Regiella	313	LSR_313_17	3	1
Regiella	313	LSR_313_17	4	1
Regiella	313	LSR_313_17	5	1
Regiella	313	LSR_313_17	6	1
Regiella	313	LSR_313_17	7	1
Regiella	313	LSR_313_17	8	1
Regiella	313	LSR_313_18	2	1
Regiella	313	LSR_313_18	3	1
Regiella	313	LSR_313_18	4	1
Regiella	313	LSR_313_18	5	1
Regiella	313	LSR_313_18	6	1
Regiella	313	LSR_313_18	7	1
Regiella	313	LSR_313_18	8	1
